# Targeting *TMPRSS2-ERG* Fusion-Driven Prostate Cancer using Novel HBS-α-Helicomimics

**DOI:** 10.64898/2026.10.14.759088

**Authors:** Sushmita Kundu, Promit Ganguly, Lalnunfela Varte, Shifali Mahajan, E.N. Prabhakaran, Bushra Ateeq

**Author notes:** Corresponding Author: Prof. Bushra Ateeq, Molecular Oncology Laboratory, Department of Biological Sciences and Bioengineering, Indian Institute of Technology, Kanpur, Kanpur, 208016, UP, India, The Mehta Family Center for Engineering in Medicine, Indian Institute of Technology Kanpur, Kanpur, 208016, UP, India, Centre of Excellence for Cancer, Gangwal School of Medical Sciences and Technology, Indian Institute of Technology Kanpur, Kanpur, 208016, UP, India (B. Ateeq).

## Abstract

Gene fusions between the androgen receptor (AR)-responsive gene *TMPRSS2* and *ERG* occur in approximately 50% of prostate cancers (PCa) thereby promoting tumorigenesis through aberrant ERG expression. Therapeutic targeting of transcription factor–DNA interfaces remains a formidable challenge, largely owing to the entropic penalty associated with peptide folding during target engagement. Here, we describe the structure-guided design and preclinical evaluation of hydrogen-bond surrogate (HBS)-constrained α-helicomimics targeting the ERG-DNA recognition interface. Structural analysis of ERG-DNA complex revealed that DNA binding induces elongation of recognition helix H4 from approximately 2.5 to 4.0 helical turns. To stabilize the bioactive conformation, we incorporated an N-terminal HBS macrocycle, introduced D363E and S366E mutations to enhance DNA binding and structural stability, and added dual NLS-TAT tags to facilitate cellular delivery. Biochemical and cellular assays demonstrated that the lead compound, ERG helicomimics, competitively inhibited ERG binding to ETS motifs, disrupted ERG association with AR and other cofactors, leading to suppressed ERG transcriptional activity. Chromatin immunoprecipitation-qPCR confirmed reduced ERG occupancy at regulatory regions of canonical target genes, accompanied by downregulation of ERG-driven transcriptional programs. ERG helicomimics also reduced proliferation, migration, and invasion in ERG-positive PCa cells. In a murine xenograft model of *TMPRSS2-ERG*-positive PCa, systemic ERG helicomimics treatment suppressed tumor growth without overt toxicity and reduced Ki-67 expression compared with the designated control peptide. Collectively, our findings support HBS-constrained ERG helicomimics as a rational strategy for targeting ERG-driven PCa and warrant further therapeutic optimization.
