## Supplementary Tables for "Targeting *TMPRSS2-ERG* Fusion-Driven Prostate Cancer using Novel HBS-α-Helicomimics"

### Sheet: Primer list
Supplementary Table 1: List of Primers used in this study
Quantitative PCR (qPCR) primers (5'→3')
S.No.	Gene	Primer Name
1	ERG	qERG_FP	CGC AGA GTT ATC GTG CCA GCA GAT
		qERG_RP	CCA TAT TCT TTC ACC GCC CAC TCC
2	PLAT	qPLAT_FP	TGACTTTGGTGGGCATCAT
		qPLAT_RP	TCACGAATCCAGTCTAGGTAGT
3	AR	qAR_FP	AAT CCC ACA TCC TGC TCA AG
		qAR_RP	GAG TCC AGG AGC TTG GTG AG
4	DLX1	qDLX1_FP	GCG GCC TCT TTG GGA CTC ACA C
		qDLX1_RP	GGC CAA CGC ACT ACC CTC CAG A
5	EZH2	qEZH2_FP	TGC AGT TGC TTC AGT ACC CAT AAT
		qEZH2_RP	ATC CCC GTG TAC TTTCCC ATC ATAAT
6	ALDH1A1	qALDH1A1_FP	GGC TTA TCA GCA GGA GTG TTT A
		qALDH1A1_RP	ACC ACG CCA TAG CAA TTC A
7	GAPDH	qGAPDH_FP	TGC ACC ACC AAC TGC TTA GC
		qGAPDH_RP	GGC ATG GAC TGT GGT CAT GAG
Chromatin Immunoprecipitation (ChIP-qPCR) primers (5'→3')
1	DLX1	EBM1_FP	AGC TTT GAA CCG AGT TTG GG
		EBM1_RP	TTC TCT CCT CTG CTT CCC TTT
2	DLX1	EBM2_FP	CAG CCC ATT GTG CTT CCT G
		EBM2_RP	GGT CCG CTG TCT TGC ATA ATC
3	CUTL2	CUTL2_FP	AAA CAT GTC TCC CCA TGG AA
		CUTL2_RP	GGT ACA TCC TGC ACC AGA CC
4	LDB1	LDB1_FP	ACACCACTGTGTCCAACTAA C
		LDB1_RP	GGCCAGCCAGAAGTTCAATA
5	PLAU	PLAU_FP	ATTTGCAAGGCAGGAAAATG
		PLAU_RP	GTGATTCTGTCACCCCCATC

### Sheet: ERG HM-1 UP
Supplementary Data 2c: Upregulated genes obtained after differential expression profile analysis of RNAseq for VCaP cells treated with control helicomimic and ERG HM-1.
baseMean	log2FoldChange	lfcSE	stat	pvalue	padj	ENSG_ID	symbol	gene name
ENSG00000237973.1	78.3539	2.49865	0.382503	6.53237	6.47385e-11	6.33663e-09	ENSG00000237973	MTCO1P12
ENSG00000210196.2	377.639	1.92703	0.203934	9.44928	3.41159e-21	7.18451e-19	ENSG00000210196	NA
ENSG00000182718.18	179.925	1.89748	0.268931	7.05565	1.718e-12	2.0409e-10	ENSG00000182718	ANXA2
ENSG00000234975.6	34.0017	1.88842	0.596741	3.16455	0.00155322	0.0182546	ENSG00000234975	FTH1P2
ENSG00000198727.2	1499.41	1.82779	0.112958	16.1811	6.85878e-59	1.05922e-55	ENSG00000198727	MT-CYB
ENSG00000086548.9	138.837	1.79902	0.283038	6.35609	2.06948e-10	1.83208e-08	ENSG00000086548	CEACAM6
ENSG00000143320.9	149.383	1.60244	0.268543	5.96715	2.41428e-09	1.69475e-07	ENSG00000143320	CRABP2
ENSG00000206075.14	177.259	1.57307	0.249576	6.30296	2.92022e-10	2.53676e-08	ENSG00000206075	SERPINB5
ENSG00000173267.14	86.0995	1.5422	0.352821	4.37106	1.23646e-05	0.000362565	ENSG00000173267	SNCG
ENSG00000198888.2	252.098	1.53745	0.224588	6.84564	7.61351e-12	8.53389e-10	ENSG00000198888	MT-ND1
ENSG00000169564.7	103.277	1.52254	0.340882	4.46647	7.9521e-06	0.000245614	ENSG00000169564	PCBP1
ENSG00000234518.2	74.6432	1.51385	0.383449	3.94797	7.88157e-05	0.00165728	ENSG00000234518	NA
ENSG00000226268.3	54.4862	1.50472	0.50869	2.95803	0.00309614	0.030738	ENSG00000226268	NA
ENSG00000117226.13	53.6168	1.50174	0.487055	3.08331	0.00204709	0.0226276	ENSG00000117226	GBP3
ENSG00000166426.8	89.0651	1.4464	0.36845	3.92565	8.64955e-05	0.00178104	ENSG00000166426	CRABP1
ENSG00000198840.2	95.4111	1.4051	0.341413	4.11553	3.86283e-05	0.000914642	ENSG00000198840	MT-ND3
ENSG00000164548.12	688.87	1.3924	0.13368	10.4159	2.09704e-25	5.71506e-23	ENSG00000164548	TRA2A
ENSG00000186603.7	64.6214	1.39142	0.428092	3.25029	0.00115287	0.0145671	ENSG00000186603	HPDL
ENSG00000210082.2	1032.83	1.38543	0.131088	10.5687	4.1634e-26	1.18096e-23	ENSG00000210082	NA
ENSG00000198732.11	51.3927	1.38145	0.471088	2.93246	0.00336283	0.0328	ENSG00000198732	SMOC1
ENSG00000198899.2	239.612	1.37241	0.223865	6.1305	8.76038e-10	6.61742e-08	ENSG00000198899	MT-ATP6
ENSG00000198786.2	1133.78	1.35922	0.109896	12.3682	3.88436e-35	2.24953e-32	ENSG00000198786	MT-ND5
ENSG00000198886.2	729.562	1.35867	0.129156	10.5196	7.02078e-26	1.95164e-23	ENSG00000198886	MT-ND4
ENSG00000181649.9	156.397	1.34338	0.266655	5.03791	4.70645e-07	1.97628e-05	ENSG00000181649	PHLDA2
ENSG00000058085.15	339.288	1.33944	0.182828	7.32626	2.36661e-13	3.22485e-11	ENSG00000058085	LAMC2
ENSG00000013583.10	176.893	1.33	0.248579	5.35041	8.7756e-08	4.46784e-06	ENSG00000013583	HEBP1
ENSG00000148180.22	285.084	1.32646	0.196639	6.74568	1.52313e-11	1.66693e-09	ENSG00000148180	GSN
ENSG00000097021.21	263.722	1.32546	0.235942	5.61775	1.93455e-08	1.14419e-06	ENSG00000097021	ACOT7
ENSG00000073756.13	95.5768	1.32446	0.333174	3.97528	7.02961e-05	0.00151311	ENSG00000073756	PTGS2
ENSG00000198804.2	17321.1	1.29964	0.127347	10.2055	1.87387e-24	4.91413e-22	ENSG00000198804	MT-CO1
ENSG00000212907.2	138.283	1.29706	0.27919	4.64578	3.3879e-06	0.000117135	ENSG00000212907	MT-ND4L
ENSG00000179041.4	194.161	1.26529	0.238458	5.30614	1.11969e-07	5.61823e-06	ENSG00000179041	RRS1
ENSG00000153574.9	385.864	1.26096	0.170436	7.39842	1.37817e-13	1.95461e-11	ENSG00000153574	RPIA
ENSG00000110680.14	352.119	1.26083	0.180607	6.98107	2.92935e-12	3.39292e-10	ENSG00000110680	CALCA
ENSG00000202538.1	117.44	1.20787	0.326432	3.70022	0.000215414	0.00377083	ENSG00000202538	RNU4-2
ENSG00000211459.2	101.832	1.18315	0.32262	3.66732	0.000245105	0.00420581	ENSG00000211459	NA
ENSG00000140941.14	1238.06	1.18087	0.101409	11.6446	2.44572e-31	9.71228e-29	ENSG00000140941	MAP1LC3B
ENSG00000176890.16	332.271	1.16628	0.182845	6.37851	1.78819e-10	1.62445e-08	ENSG00000176890	TYMS
ENSG00000200795.1	125.915	1.16436	0.370685	3.1411	0.00168317	0.0195055	ENSG00000200795	RNU4-1
ENSG00000219201.4	123.31	1.16217	0.298156	3.89787	9.70434e-05	0.00195479	ENSG00000219201	NA
ENSG00000116771.6	102.256	1.14947	0.324539	3.54185	0.000397327	0.00613247	ENSG00000116771	AGMAT
ENSG00000221914.11	1763.78	1.13869	0.0999838	11.3887	4.75975e-30	1.788e-27	ENSG00000221914	PPP2R2A
ENSG00000245322.9	63.8858	1.13699	0.407656	2.78908	0.00528573	0.0459165	ENSG00000245322	NA
ENSG00000107984.10	67.2247	1.13649	0.410636	2.76764	0.00564638	0.0479115	ENSG00000107984	DKK1
ENSG00000129038.16	113.261	1.11934	0.363514	3.07924	0.00207532	0.0228746	ENSG00000129038	LOXL1
ENSG00000218283.2	158.662	1.1183	0.261073	4.28347	1.83998e-05	0.000510458	ENSG00000218283	NA
ENSG00000135838.14	131.335	1.10608	0.284249	3.89124	9.97316e-05	0.00200024	ENSG00000135838	NPL
ENSG00000141232.5	1084.21	1.08048	0.108319	9.97497	1.96155e-23	4.78308e-21	ENSG00000141232	TOB1
ENSG00000110090.13	2602.62	1.08031	0.0920939	11.7305	8.89253e-32	3.86242e-29	ENSG00000110090	CPT1A
ENSG00000204396.11	140.526	1.0681	0.279588	3.82026	0.000133312	0.00254171	ENSG00000204396	VWA7
ENSG00000181444.13	117.593	1.0613	0.306898	3.45814	0.000543913	0.00794101	ENSG00000181444	ZNF467
ENSG00000108830.11	438.579	1.04123	0.159152	6.54233	6.05681e-11	6.0685e-09	ENSG00000108830	RND2
ENSG00000176153.13	296.581	1.03885	0.211876	4.90309	9.43404e-07	3.75713e-05	ENSG00000176153	GPX2
ENSG00000166963.13	101.994	1.03727	0.320378	3.23766	0.00120516	0.0150094	ENSG00000166963	MAP1A
ENSG00000290018.1	184.771	1.03641	0.24779	4.1826	2.88191e-05	0.000723026	ENSG00000290018	NA
ENSG00000136938.9	406.495	1.03055	0.167602	6.14877	7.80858e-10	6.02952e-08	ENSG00000136938	ANP32B
ENSG00000131016.17	333.453	1.03039	0.190902	5.39751	6.75723e-08	3.58468e-06	ENSG00000131016	AKAP12
ENSG00000141639.12	196.65	1.02566	0.235641	4.35265	1.34502e-05	0.000390279	ENSG00000141639	MAPK4
ENSG00000119616.11	439.512	1.01849	0.164622	6.18681	6.13922e-10	4.84824e-08	ENSG00000119616	FCF1

### Sheet: ERG HM-1 DOWN
Supplementary Data 2c: Downregulated genes obtained after differential expression profile analysis of RNAseq for VCaP cells treated with control helicomimic and ERG HM-1.
baseMean	log2FoldChange	lfcSE	stat	pvalue	padj	ENSG_ID	symbol	gene name
ENSG00000169710.9	4725.35	-1.00009	0.186394	-5.36546	8.0742e-08	4.17187e-06	ENSG00000169710	FASN
ENSG00000152818.20	756.489	-1.00938	0.13746	-7.34304	2.08792e-13	2.87327e-11	ENSG00000152818	UTRN
ENSG00000120903.13	101.447	-1.01178	0.338383	-2.99005	0.00278933	0.0284945	ENSG00000120903	CHRNA2
ENSG00000170873.19	168.953	-1.0141	0.2875	-3.52731	0.000419805	0.0064074	ENSG00000170873	MTSS1
ENSG00000187193.9	417.312	-1.01533	0.175612	-5.78166	7.3969e-09	4.87249e-07	ENSG00000187193	MT1X
ENSG00000134775.16	176.444	-1.01542	0.259102	-3.919	8.89189e-05	0.00182553	ENSG00000134775	FHOD3
ENSG00000167799.10	495.533	-1.01764	0.15957	-6.37741	1.8011e-10	1.62555e-08	ENSG00000167799	NUDT8
ENSG00000197061.5	3781.2	-1.02814	0.0772156	-13.3152	1.88938e-40	1.45891e-37	ENSG00000197061	H4C3
ENSG00000165175.17	1596.12	-1.03533	0.106984	-9.67744	3.76004e-22	8.29536e-20	ENSG00000165175	MID1IP1
ENSG00000132196.16	506.743	-1.04036	0.154748	-6.72293	1.78108e-11	1.93401e-09	ENSG00000132196	HSD17B7
ENSG00000168477.21	83.9416	-1.04466	0.379894	-2.74986	0.00596211	0.0496807	ENSG00000168477	TNXB
ENSG00000224271.9	264.394	-1.05325	0.210739	-4.9979	5.79588e-07	2.40468e-05	ENSG00000224271	EPIC1
ENSG00000164176.13	97.3015	-1.05869	0.350884	-3.0172	0.00255123	0.0266814	ENSG00000164176	EDIL3
ENSG00000260285.1	84.7053	-1.05916	0.384215	-2.75669	0.00583894	0.0489011	ENSG00000260285	NA
ENSG00000162896.6	166.794	-1.06148	0.298667	-3.55407	0.000379316	0.00592372	ENSG00000162896	PIGR
ENSG00000175155.11	199.713	-1.07599	0.254736	-4.22394	2.40069e-05	0.000626026	ENSG00000175155	YPEL2
ENSG00000271533.1	80.6743	-1.08438	0.386377	-2.80653	0.00500775	0.0441642	ENSG00000271533	NA
ENSG00000155657.29	263.08	-1.08699	0.239313	-4.54213	5.56879e-06	0.000180843	ENSG00000155657	TTN
ENSG00000162194.13	86.7731	-1.0896	0.378871	-2.87592	0.00402857	0.0374536	ENSG00000162194	LBHD1
ENSG00000144406.20	133.956	-1.09577	0.30468	-3.59648	0.000322556	0.00520645	ENSG00000144406	UNC80
ENSG00000139910.20	98.8678	-1.09841	0.347108	-3.16446	0.00155372	0.0182546	ENSG00000139910	NOVA1
ENSG00000113161.17	3705.13	-1.10163	0.0908813	-12.1217	8.10796e-34	4.1738e-31	ENSG00000113161	HMGCR
ENSG00000233452.10	98.1953	-1.10706	0.352053	-3.14458	0.00166328	0.0192971	ENSG00000233452	STXBP5-AS1
ENSG00000249803.7	85.5232	-1.10886	0.378319	-2.93102	0.00337851	0.0329067	ENSG00000249803	CTB-1I21.1
ENSG00000178568.16	170.845	-1.11137	0.279438	-3.97716	6.97435e-05	0.00150522	ENSG00000178568	ERBB4
ENSG00000151726.16	1536.31	-1.11381	0.102844	-10.8301	2.47961e-27	7.49221e-25	ENSG00000151726	ACSL1
ENSG00000147383.11	389.811	-1.11411	0.175248	-6.35736	2.05244e-10	1.82865e-08	ENSG00000147383	NSDHL
ENSG00000196341.3	154.507	-1.11707	0.282467	-3.95468	7.66379e-05	0.00161393	ENSG00000196341	OR8D1
ENSG00000166436.18	197.088	-1.12301	0.246749	-4.55122	5.33368e-06	0.000174021	ENSG00000166436	TRIM66
ENSG00000110921.14	1316.15	-1.13242	0.101246	-11.1848	4.84181e-29	1.64137e-26	ENSG00000110921	MVK
ENSG00000233476.3	245.098	-1.13431	0.262077	-4.32814	1.50372e-05	0.000430046	ENSG00000233476	NA
ENSG00000187122.17	542.166	-1.13985	0.1594	-7.15086	8.62336e-13	1.07014e-10	ENSG00000187122	SLIT1
ENSG00000179603.19	100.873	-1.14414	0.337745	-3.38757	0.000705143	0.00979099	ENSG00000179603	GRM8
ENSG00000140465.15	1325.25	-1.14979	0.400711	-2.86939	0.00411268	0.0379815	ENSG00000140465	CYP1A1
ENSG00000134324.12	1478.68	-1.15609	0.10156	-11.3833	5.06439e-30	1.85237e-27	ENSG00000134324	LPIN1
ENSG00000079459.14	12514.6	-1.15787	0.0553304	-20.9264	3.07838e-97	2.13932e-93	ENSG00000079459	FDFT1
ENSG00000233766.9	346.212	-1.17188	0.194728	-6.01803	1.76557e-09	1.25202e-07	ENSG00000233766	NA
ENSG00000179532.13	150.612	-1.179	0.288538	-4.08613	4.38635e-05	0.00102292	ENSG00000179532	DNHD1
ENSG00000300407.1	84.0261	-1.18707	0.391534	-3.03183	0.00243074	0.0256724	ENSG00000300407	NA
ENSG00000269821.2	582.678	-1.18879	0.150337	-7.90752	2.62568e-15	4.24353e-13	ENSG00000269821	KCNQ1OT1
ENSG00000302384.1	72.0696	-1.1922	0.407049	-2.92888	0.0034019	0.0330651	ENSG00000302384	NA
ENSG00000303492.1	130.16	-1.21003	0.303159	-3.9914	6.56851e-05	0.00142873	ENSG00000303492	NA
ENSG00000189056.15	334.673	-1.21093	0.209783	-5.77229	7.82024e-09	5.10298e-07	ENSG00000189056	RELN
ENSG00000248019.4	90.8302	-1.2195	0.356569	-3.42011	0.000625966	0.00895093	ENSG00000248019	NA
ENSG00000254682.3	110.202	-1.22063	0.338516	-3.60582	0.00031117	0.00507623	ENSG00000254682	DHCR7-DT
ENSG00000164211.13	1574.1	-1.23116	0.102928	-11.9613	5.66637e-33	2.80458e-30	ENSG00000164211	STARD4
ENSG00000052802.13	3926.96	-1.23158	0.0673636	-18.2827	1.13751e-74	3.16206e-71	ENSG00000052802	MSMO1
ENSG00000166575.17	716.219	-1.23286	0.149484	-8.24743	1.61843e-16	2.81182e-14	ENSG00000166575	TMEM135
ENSG00000233559.3	91.9998	-1.23343	0.362948	-3.39837	0.000677894	0.00949804	ENSG00000233559	LINC00513
ENSG00000260194.1	105.597	-1.23422	0.337331	-3.65879	0.000253413	0.0043217	ENSG00000260194	NA
ENSG00000172893.18	2539.19	-1.24183	0.0781617	-15.888	7.67412e-57	1.06663e-53	ENSG00000172893	DHCR7
ENSG00000067064.13	3488.84	-1.2526	0.083057	-15.0813	2.15151e-51	2.71853e-48	ENSG00000067064	IDI1
ENSG00000235501.10	169.679	-1.25382	0.269863	-4.64615	3.38194e-06	0.000117135	ENSG00000235501	CNN3-DT
ENSG00000164989.17	82.6946	-1.2565	0.384398	-3.26873	0.0010803	0.0138343	ENSG00000164989	CCDC171
ENSG00000290548.2	116.379	-1.26015	0.318424	-3.95746	7.57497e-05	0.00160007	ENSG00000290548	NA
ENSG00000068366.21	439.485	-1.2671	0.178622	-7.09376	1.3052e-12	1.59131e-10	ENSG00000068366	ACSL4
ENSG00000167508.12	1476.34	-1.26756	0.100457	-12.618	1.68014e-36	1.06146e-33	ENSG00000167508	MVD
ENSG00000246859.4	106.799	-1.27558	0.339278	-3.75968	0.000170131	0.00312372	ENSG00000246859	STARD4-AS1
ENSG00000140443.15	225.236	-1.29071	0.24731	-5.21899	1.79906e-07	8.39097e-06	ENSG00000140443	IGF1R
ENSG00000241388.7	64.9251	-1.29964	0.436904	-2.97465	0.00293322	0.0295369	ENSG00000241388	HNF1A-AS1
ENSG00000136895.19	80.7948	-1.30393	0.38263	-3.4078	0.000654879	0.00925016	ENSG00000136895	GARNL3
ENSG00000206535.8	58.506	-1.31177	0.444157	-2.95341	0.00314289	0.0311081	ENSG00000206535	LNP1
ENSG00000130164.16	1352.84	-1.3237	0.101414	-13.0524	6.1549e-39	4.27735e-36	ENSG00000130164	LDLR
ENSG00000148408.15	60.9338	-1.33615	0.436871	-3.05846	0.0022248	0.0240982	ENSG00000148408	CACNA1B
ENSG00000159674.12	75.8535	-1.33652	0.402822	-3.31789	0.000906987	0.0120749	ENSG00000159674	SPON2
ENSG00000104549.12	1527.45	-1.34282	0.0963996	-13.9298	4.17739e-44	4.14725e-41	ENSG00000104549	SQLE
ENSG00000231535.9	81.4776	-1.34307	0.395018	-3.40003	0.000673784	0.00946908	ENSG00000231535	LINC00278
ENSG00000225937.3	478.614	-1.37458	0.164704	-8.34574	7.07715e-17	1.26109e-14	ENSG00000225937	PCA3
ENSG00000169432.19	57.959	-1.37619	0.464743	-2.96118	0.00306464	0.0305045	ENSG00000169432	SCN9A
ENSG00000152582.14	62.3591	-1.3834	0.467778	-2.95739	0.00310252	0.0307574	ENSG00000152582	SPEF2
ENSG00000183496.6	86.5247	-1.38917	0.375307	-3.70143	0.000214384	0.00375754	ENSG00000183496	MEX3B
ENSG00000225855.8	112.103	-1.40335	0.326152	-4.30275	1.68691e-05	0.00047081	ENSG00000225855	RUSC1-AS1
ENSG00000175356.14	411.254	-1.40552	0.180385	-7.79179	6.60669e-15	1.03176e-12	ENSG00000175356	SCUBE2
ENSG00000286233.1	82.8516	-1.40862	0.390016	-3.61171	0.000304183	0.00498704	ENSG00000286233	NA
ENSG00000131069.20	2240.22	-1.41898	0.0827211	-17.1537	5.89281e-66	1.17006e-62	ENSG00000131069	ACSS2
ENSG00000280392.1	217.787	-1.44535	0.269191	-5.36922	7.90763e-08	4.10105e-06	ENSG00000280392	NA
ENSG00000267284.3	47.9811	-1.45987	0.503343	-2.90034	0.00372758	0.0353168	ENSG00000267284	LOC105372126
ENSG00000281026.1	92.3706	-1.47987	0.361022	-4.09912	4.14719e-05	0.000975327	ENSG00000281026	N4BP2L2-IT2
ENSG00000241560.8	100.546	-1.4999	0.365462	-4.10412	4.05852e-05	0.000956091	ENSG00000241560	ZBTB20-AS1
ENSG00000273117.2	57.7526	-1.50497	0.460437	-3.26856	0.00108095	0.0138343	ENSG00000273117	INSIG1-DT
ENSG00000134824.14	1280.06	-1.52507	0.113878	-13.3921	6.72436e-41	5.84137e-38	ENSG00000134824	FADS2
ENSG00000272668.3	49.0404	-1.5295	0.496822	-3.07857	0.00207993	0.0229073	ENSG00000272668	LOC107985216
ENSG00000133401.16	53.5501	-1.52961	0.488851	-3.12898	0.00175416	0.020133	ENSG00000133401	PDZD2
ENSG00000116194.13	55.0724	-1.54374	0.558991	-2.76166	0.00575086	0.0484185	ENSG00000116194	ANGPTL1
ENSG00000197558.14	39.55	-1.55009	0.552529	-2.80544	0.00502476	0.044174	ENSG00000197558	SSPOP
ENSG00000250698.2	45.4678	-1.55761	0.532237	-2.92653	0.00342771	0.0332462	ENSG00000250698	NA
ENSG00000112972.16	3872.36	-1.5648	0.0769296	-20.3407	5.6124e-92	2.60023e-88	ENSG00000112972	HMGCS1
ENSG00000160285.15	2039.97	-1.57381	0.0940499	-16.7337	7.44058e-63	1.29271e-59	ENSG00000160285	LSS
ENSG00000260630.10	169.274	-1.59018	0.272555	-5.83436	5.3999e-09	3.62576e-07	ENSG00000260630	SNAI3-AS1
ENSG00000306902.1	37.9736	-1.59287	0.572325	-2.78316	0.00538323	0.0465308	ENSG00000306902	LOC124901104
ENSG00000261049.3	50.7154	-1.6397	0.494822	-3.31372	0.000920632	0.0121865	ENSG00000261049	NA
ENSG00000279110.1	48.3036	-1.7056	0.548838	-3.10765	0.00188578	0.0211717	ENSG00000279110	NA
ENSG00000245532.12	1807.92	-1.72736	0.094237	-18.3299	4.77582e-75	1.65948e-71	ENSG00000245532	NEAT1
ENSG00000185669.6	34.315	-1.77434	0.611343	-2.90237	0.0037035	0.0351125	ENSG00000185669	SNAI3
ENSG00000235571.1	46.2106	-1.77915	0.584743	-3.04261	0.00234536	0.0249412	ENSG00000235571	NA
ENSG00000185046.21	48.6871	-1.77999	0.508775	-3.49858	0.000467749	0.00700565	ENSG00000185046	ANKS1B
ENSG00000278952.1	32.8834	-1.78386	0.612197	-2.91386	0.00356986	0.0342272	ENSG00000278952	NA
ENSG00000281195.1	51.6621	-1.89657	0.533707	-3.55357	0.000380034	0.00592827	ENSG00000281195	NA
ENSG00000239899.3	37.9405	-1.94677	0.677379	-2.87398	0.00405332	0.0376585	ENSG00000239899	NA
ENSG00000309777.1	37.2637	-1.9862	0.588124	-3.37718	0.000732334	0.0100811	ENSG00000309777	NA
ENSG00000305105.1	482.904	-2.02877	0.169894	-11.9414	7.20127e-33	3.33635e-30	ENSG00000305105	NA
ENSG00000165029.17	43.9983	-2.06046	0.546619	-3.76947	0.000163596	0.00303987	ENSG00000165029	ABCA1
ENSG00000155052.15	42.5224	-2.11439	0.565889	-3.7364	0.000186671	0.00335723	ENSG00000155052	CNTNAP5
ENSG00000186480.13	2664.01	-2.13276	0.0824631	-25.8632	1.72781e-147	2.40148e-143	ENSG00000186480	INSIG1
ENSG00000253284.2	32.0152	-2.15172	0.6418	-3.35263	0.000800463	0.0108331	ENSG00000253284	NA
ENSG00000231881.3	33.3958	-2.22753	0.644304	-3.45727	0.000545688	0.00795857	ENSG00000231881	NA
ENSG00000213626.13	43.9181	-2.31291	0.559282	-4.1355	3.54184e-05	0.000850226	ENSG00000213626	LBH
ENSG00000072310.18	1279.18	-2.35683	0.129703	-18.1709	8.77886e-74	2.03362e-70	ENSG00000072310	SREBF1
ENSG00000256115.7	52.2405	-2.65278	0.541135	-4.90225	9.47474e-07	3.76256e-05	ENSG00000256115	LINC02443
ENSG00000099194.6	9527.18	-3.06802	0.23523	-13.0426	6.99847e-39	4.63198e-36	ENSG00000099194	SCD
ENSG00000169174.13	289.988	-3.08919	0.252313	-12.2435	1.82046e-34	9.73177e-32	ENSG00000169174	PCSK9
ENSG00000148600.15	122.402	-3.22719	0.402563	-8.01661	1.08707e-15	1.82039e-13	ENSG00000148600	CDHR1
ENSG00000265735.2	2626.1	-3.89427	1.05053	-3.70694	0.000209776	0.00368142	ENSG00000265735	NA

### Sheet: ERG HM-2 UP
Supplementary Data 2a: Upregulated genes obtained after differential expression profile analysis of RNAseq for VCaP cells treated with control helicomimic and ERG HM-2.
baseMean	log2FoldChange	lfcSE	stat	pvalue	padj	ENSG_ID	symbol	gene name
ENSG00000141232.5	1016.53	1.00577	0.150382	6.68808	2.26117e-11	6.69616e-09	ENSG00000141232	TOB1
ENSG00000145736.15	265.434	1.10791	0.299341	3.70115	0.000214622	0.0150351	ENSG00000145736	GTF2H2
ENSG00000181649.9	138.275	1.14907	0.304725	3.77082	0.000162711	0.0117785	ENSG00000181649	PHLDA2
ENSG00000058085.15	302.715	1.16318	0.222704	5.22301	1.76034e-07	3.0583e-05	ENSG00000058085	LAMC2
ENSG00000204396.11	145.912	1.20452	0.293135	4.10908	3.97231e-05	0.00364501	ENSG00000204396	VWA7
ENSG00000198712.1	3280.02	1.32146	0.121591	10.868	1.63714e-27	1.33324e-24	ENSG00000198712	MT-CO2
ENSG00000200795.1	133.014	1.3365	0.389333	3.4328	0.000597391	0.0338435	ENSG00000200795	RNU4-1
ENSG00000202538.1	122.519	1.35539	0.35736	3.79277	0.000148973	0.0110291	ENSG00000202538	RNU4-2
ENSG00000211459.2	109.76	1.39452	0.335545	4.15597	3.23916e-05	0.00301473	ENSG00000211459	NA
ENSG00000198763.3	177.314	1.41238	0.284273	4.96838	6.75136e-07	0.000107281	ENSG00000198763	MT-ND2
ENSG00000148180.22	291.651	1.43042	0.223598	6.3973	1.5815e-10	4.12138e-08	ENSG00000148180	GSN
ENSG00000198840.2	94.4904	1.44191	0.364297	3.95807	7.55586e-05	0.006192	ENSG00000198840	MT-ND3
ENSG00000131016.17	396.645	1.44921	0.235356	6.15752	7.38945e-10	1.81669e-07	ENSG00000131016	AKAP12
ENSG00000206075.14	170.876	1.5589	0.278116	5.60521	2.07998e-08	4.04509e-06	ENSG00000206075	SERPINB5
ENSG00000210196.2	306.854	1.59512	0.246826	6.46254	1.02959e-10	2.7949e-08	ENSG00000210196	NA
ENSG00000173267.14	89.2405	1.66828	0.372909	4.47369	7.68817e-06	0.000878744	ENSG00000173267	SNCG
ENSG00000198786.2	1299.57	1.68126	0.14661	11.4676	1.91899e-30	2.50044e-27	ENSG00000198786	MT-ND5
ENSG00000212907.2	168.207	1.73322	0.287043	6.0382	1.55844e-09	3.69209e-07	ENSG00000212907	MT-ND4L
ENSG00000153294.12	43.9367	1.7538	0.519611	3.37522	0.000737575	0.0393877	ENSG00000153294	ADGRF4
ENSG00000198886.2	882.795	1.78321	0.157505	11.3216	1.02554e-29	1.11356e-26	ENSG00000198886	MT-ND4
ENSG00000086548.9	134.683	1.79635	0.310811	5.77956	7.48964e-09	1.57403e-06	ENSG00000086548	CEACAM6
ENSG00000225630.1	47.7192	1.8258	0.540626	3.37721	0.000732264	0.0393877	ENSG00000225630	MTND2P28
ENSG00000198804.2	22418.4	1.85306	0.113224	16.3662	3.33155e-60	2.1705e-56	ENSG00000198804	MT-CO1
ENSG00000210082.2	1297.86	1.8758	0.163708	11.4582	2.13843e-30	2.53307e-27	ENSG00000210082	NA
ENSG00000198899.2	305.936	1.8907	0.251203	7.52658	5.20875e-14	1.93915e-11	ENSG00000198899	MT-ATP6
ENSG00000198888.2	296.791	1.9033	0.221642	8.58727	8.90564e-18	4.46309e-15	ENSG00000198888	MT-ND1
ENSG00000143320.9	185.59	2.05828	0.283976	7.24807	4.22746e-13	1.37709e-10	ENSG00000143320	CRABP2
ENSG00000198727.2	1870.38	2.27785	0.1395	16.3287	6.17229e-60	2.68083e-56	ENSG00000198727	MT-CYB
ENSG00000182718.18	222.654	2.32723	0.281989	8.2529	1.54602e-16	7.19453e-14	ENSG00000182718	ANXA2
ENSG00000237973.1	75.5212	2.4862	0.446244	5.57141	2.52692e-08	4.84203e-06	ENSG00000237973	MTCO1P12

### Sheet: ERG HM-2 DOWN
Supplementary Data 2b: Downregulated genes obtained after differential expression profile analysis of RNAseq for VCaP cells treated with control helicomimic and ERG HM-2.
baseMean	log2FoldChange	lfcSE	stat	pvalue	padj	ENSG_ID	symbol	gene name
ENSG00000099194.6	9414.49	-2.85164	0.13664	-20.8698	1.00819e-96	1.31367e-92	ENSG00000099194	SCD
ENSG00000305105.1	448.313	-2.3894	0.211203	-11.3133	1.12768e-29	1.13028e-26	ENSG00000305105	NA
ENSG00000169174.13	304.486	-2.26517	0.265277	-8.53889	1.35519e-17	6.54005e-15	ENSG00000169174	PCSK9
ENSG00000213626.13	43.2264	-2.21389	0.585505	-3.78116	0.000156099	0.0114268	ENSG00000213626	LBH
ENSG00000186480.13	2567.12	-2.19819	0.136116	-16.1495	1.14574e-58	3.73226e-55	ENSG00000186480	INSIG1
ENSG00000148600.15	132.832	-2.10591	0.339309	-6.20647	5.41896e-10	1.35787e-07	ENSG00000148600	CDHR1
ENSG00000183496.6	76.9352	-1.91299	0.440539	-4.34239	1.40941e-05	0.00146917	ENSG00000183496	MEX3B
ENSG00000112972.16	3564.24	-1.90177	0.129481	-14.6876	7.74178e-49	2.01751e-45	ENSG00000112972	HMGCS1
ENSG00000072310.18	1326.36	-1.8658	0.1515	-12.3155	7.47149e-35	1.21692e-31	ENSG00000072310	SREBF1
ENSG00000160179.20	69.4048	-1.81856	0.452814	-4.01612	5.91637e-05	0.00510532	ENSG00000160179	ABCG1
ENSG00000067064.13	3124.49	-1.6977	0.127529	-13.3123	1.96355e-40	4.26418e-37	ENSG00000067064	IDI1
ENSG00000131069.20	2121.7	-1.5573	0.134016	-11.6203	3.24986e-31	4.70507e-28	ENSG00000131069	ACSS2
ENSG00000164211.13	1437.58	-1.55718	0.17599	-8.84813	8.89967e-19	4.63851e-16	ENSG00000164211	STARD4
ENSG00000052802.13	3586.06	-1.55383	0.124045	-12.5264	5.35445e-36	9.96693e-33	ENSG00000052802	MSMO1
ENSG00000134824.14	1238.36	-1.55305	0.162767	-9.54156	1.40696e-21	9.64881e-19	ENSG00000134824	FADS2
ENSG00000157514.18	100.202	-1.5268	0.379417	-4.02406	5.72028e-05	0.00503616	ENSG00000157514	TSC22D3
ENSG00000104549.12	1436.31	-1.51507	0.141344	-10.7191	8.2845e-27	6.34983e-24	ENSG00000104549	SQLE
ENSG00000160285.15	2003.54	-1.51436	0.138276	-10.9518	6.51751e-28	5.66155e-25	ENSG00000160285	LSS
ENSG00000140057.9	159.814	-1.50526	0.311608	-4.83063	1.36103e-06	0.000197047	ENSG00000140057	AK7
ENSG00000068366.21	410.673	-1.47567	0.203978	-7.23447	4.67342e-13	1.48523e-10	ENSG00000068366	ACSL4
ENSG00000246859.4	101.082	-1.42025	0.384737	-3.69148	0.000222951	0.0154524	ENSG00000246859	STARD4-AS1
ENSG00000164176.13	88.6777	-1.37656	0.397785	-3.46056	0.000539048	0.0313562	ENSG00000164176	EDIL3
ENSG00000130164.16	1301.18	-1.3748	0.145513	-9.44798	3.45439e-21	2.04594e-18	ENSG00000130164	LDLR
ENSG00000132196.16	459.141	-1.37181	0.197616	-6.94182	3.87069e-12	1.17291e-09	ENSG00000132196	HSD17B7
ENSG00000110921.14	1229.17	-1.32131	0.145347	-9.09069	9.84144e-20	5.57539e-17	ENSG00000110921	MVK
ENSG00000167508.12	1423.88	-1.29972	0.144714	-8.98124	2.67723e-19	1.45351e-16	ENSG00000167508	MVD
ENSG00000277157.2	2640.32	-1.29967	0.17088	-7.60576	2.83233e-14	1.08545e-11	ENSG00000277157	H4C4
ENSG00000233476.3	230.659	-1.28825	0.293857	-4.38392	1.1656e-05	0.00126565	ENSG00000233476	NA
ENSG00000178568.16	160.656	-1.27866	0.313058	-4.08443	4.41854e-05	0.00402612	ENSG00000178568	ERBB4
ENSG00000197061.5	3483.4	-1.27451	0.131841	-9.667	4.16402e-22	3.01429e-19	ENSG00000197061	H4C3
ENSG00000166575.17	691.873	-1.26689	0.169484	-7.47502	7.71899e-14	2.71834e-11	ENSG00000166575	TMEM135
ENSG00000079459.14	11899	-1.26077	0.113418	-11.1162	1.04664e-28	9.74119e-26	ENSG00000079459	FDFT1
ENSG00000145321.13	128.892	-1.23969	0.328479	-3.77402	0.00016064	0.0116935	ENSG00000145321	GC
ENSG00000113161.17	3504.4	-1.22825	0.128984	-9.52254	1.68996e-21	1.06344e-18	ENSG00000113161	HMGCR
ENSG00000151726.16	1457.43	-1.2251	0.152519	-8.03246	9.55356e-16	4.01558e-13	ENSG00000151726	ACSL1
ENSG00000101670.12	132.875	-1.21731	0.324954	-3.74609	0.000179614	0.0128702	ENSG00000101670	LIPG
ENSG00000172893.18	2484.37	-1.2068	0.12675	-9.52108	1.7139e-21	1.06344e-18	ENSG00000172893	DHCR7
ENSG00000154654.15	151.834	-1.16205	0.32839	-3.53862	0.000402217	0.0248384	ENSG00000154654	NCAM2
ENSG00000183598.4	719.434	-1.0669	0.213914	-4.98753	6.11573e-07	9.83802e-05	ENSG00000183598	H3C13
ENSG00000274997.2	1580.49	-1.06567	0.165734	-6.42999	1.27611e-10	3.39341e-08	ENSG00000274997	H2AC12
ENSG00000134324.12	1465.84	-1.06304	0.142742	-7.44724	9.53129e-14	3.26823e-11	ENSG00000134324	LPIN1
ENSG00000134775.16	169.447	-1.05941	0.287748	-3.68174	0.00023165	0.0158863	ENSG00000134775	FHOD3
ENSG00000120437.9	2499.32	-1.05881	0.139139	-7.60973	2.74664e-14	1.08451e-11	ENSG00000120437	ACAT2
ENSG00000260630.10	182.734	-1.05748	0.286928	-3.68551	0.000228246	0.0157357	ENSG00000260630	SNAI3-AS1
ENSG00000001630.18	628.314	-1.04899	0.175319	-5.98333	2.18627e-09	4.93996e-07	ENSG00000001630	CYP51A1
ENSG00000169710.9	4547.15	-1.04118	0.140772	-7.39621	1.40125e-13	4.68161e-11	ENSG00000169710	FASN
ENSG00000278637.3	663.645	-1.04089	0.202836	-5.13167	2.87176e-07	4.85961e-05	ENSG00000278637	H4C1
ENSG00000202058.1	184.898	-1.04014	0.300506	-3.46131	0.000537555	0.0313562	ENSG00000202058	RN7SKP80
ENSG00000114796.16	1090.75	-1.03875	0.155973	-6.65983	2.74149e-11	7.93813e-09	ENSG00000114796	KLHL24
ENSG00000187193.9	403.656	-1.02927	0.214944	-4.78854	1.68e-06	0.000237939	ENSG00000187193	MT1X
ENSG00000175155.11	196.86	-1.0208	0.267862	-3.8109	0.000138459	0.0104285	ENSG00000175155	YPEL2
ENSG00000201428.1	230.556	-1.01795	0.306651	-3.31957	0.000901569	0.0458884	ENSG00000201428	NA
ENSG00000160752.15	3384.47	-1.00727	0.123507	-8.15556	3.47566e-16	1.56165e-13	ENSG00000160752	FDPS
